# Systematic comparison of culture media uncovers phenotypic shift of human microglia defined by reduced reliance to CSF1R signaling

**DOI:** 10.1101/2022.07.14.500101

**Authors:** Marie-France Dorion, Moein Yaqubi, Hunter J. Murdoch, Jeffery A. Hall, Roy Dudley, Jack P. Antel, Thomas M. Durcan, Luke M. Healy

**Author notes:** **Data availability statement:** Sequencing data will be deposited to Gene Expression Omnibus upon acceptance of this manuscript for publication.

## Abstract

Efforts to understand microglia function in health and diseases have been hindered by the lack of culture models that recapitulate *in situ* cellular properties. In recent years, the use of serum-free media with brain-derived growth factors (CSF1R ligands and TGF-β1/2) have been favored for the maintenance of rodent microglia as they promote morphological features observed *in situ*. Here we study the functional and transcriptomic impacts of such media on human microglia. Media formulation had little impact on microglia transcriptome assessed by RNA sequencing which was sufficient to significantly alter microglia capacity to phagocytose myelin debris and to elicit an inflammatory response to lipopolysaccharide. When compared to immediately *ex vivo* microglia from the same donors, the addition of fetal bovine serum to culture media, but not growth factors, was found to aid in the maintenance of key signature genes including those involved in phagocytic processes. A phenotypic shift characterized by *CSF1R* downregulation in culture correlated with a lack of reliance on CSF1R signaling for survival. Consequently, no improvement in cell survival was observed following culture supplementation with CSF1R ligands. Our study provides better understanding of human microglia in culture, with observations that diverge from those previously made in rodent microglia.

**Graphical abstract:** 
