## Supplementary table S1 for "Systematic comparison of culture media uncovers phenotypic shift of human microglia defined by reduced reliance to CSF1R signaling"

### Sheet: Sheet1
Reagent	Source	Catalog number	Note
B27	Thermo Fisher Scientific	17504044
Bovine wool cholesterol	Avanti Polar Lipids	700000P
CD200	Abcam	174024
CX3CL1	Peprotech	300-18
Cycloheximide	Calbiochem	66-81-9
DMEM/F12	Thermo Fisher Scientific	11320033
DMEM/F12, phenol red-free	Thermo Fisher Scientific	11039047
Fetal bovine serum	Wisent BioProducts	080-150	heat-inactivated
GlutaMAX	Thermo Fisher Scientific	35050061
IL-1beta	Thermo Fisher Scientific	PHC0815
IL-34	Peprotech	200-34
Insulin-Transferrin-Selenium	Thermo Fisher Scientific	41400045
LPS	Sigma Aldrich	L5024
M-CSF	Peprotech	300-25
MEM	Sigma Aldrich	M0269
Monothioglycerol	Sigma Aldrich	M6145
N2	Thermo Fisher Scientific	17502001
Non-Essential Amino Acids	Thermo Fisher Scientific	11140050
Penicillin/Streptomycin	Thermo Fisher Scientific	15140122
PLX3397	Selleck Chemicals	S7818
TGF-beta1	Peprotech	100-21
