## Supplementary table S3 for "Systematic comparison of culture media uncovers phenotypic shift of human microglia defined by reduced reliance to CSF1R signaling"

### Sheet: Abud medium+5%FBS vs MEM+5%FBS
GO biological processes (top 10)	FDR
response to external stimulus (GO:0009605)	2.8e-16
immune response (GO:0006955)	1.58e-15
response to external biotic stimulus (GO:0043207)	8e-15
response to virus (GO:0009615)	8.26e-15
response to other organism (GO:0051707)	9.6e-15
immune system process (GO:0002376)	1.02e-14
response to biotic stimulus (GO:0009607)	2.87e-14
biological process involved in interspecies interaction between organisms (GO:0044419)	3.38e-14
defense response (GO:0006952)	1.2e-13
defense response to virus (GO:0051607)	1.49e-13

### Sheet: Abud medium+TIC4 vs MEM+5%FBS
GO biological processes (top 10)	FDR
defense response to virus (GO:0051607)	2.8e-16
defense response to symbiont (GO:0140546)	1.58e-15
response to virus (GO:0009615)	8e-15
negative regulation of viral genome replication (GO:0045071)	8.26e-15
negative regulation of viral process (GO:0048525)	9.6e-15
regulation of viral genome replication (GO:0045069)	1.02e-14
response to external biotic stimulus (GO:0043207)	2.87e-14
defense response (GO:0006952)	3.38e-14
response to other organism (GO:0051707)	1.2e-13
regulation of viral life cycle (GO:1903900)	1.49e-13

### Sheet: Abud medium vs MEM+5%FBS
GO biological processes (top 10)	FDR
immune system process (GO:0002376)	1.83e-10
defense response (GO:0006952)	4.32e-10
immune response (GO:0006955)	1.44e-09
biological process involved in interspecies interaction between organisms (GO:0044419)	3.41e-09
response to external biotic stimulus (GO:0043207)	3.5e-09
response to external stimulus (GO:0009605)	3.55e-09
response to other organism (GO:0051707)	4.2e-09
response to biotic stimulus (GO:0009607)	9.62e-09
regulation of immune system process (GO:0002682)	1.26e-08
response to stimulus (GO:0050896)	1.91e-08
