## Supplementary table S4 for "Systematic comparison of culture media uncovers phenotypic shift of human microglia defined by reduced reliance to CSF1R signaling"

### Sheet: Sheet1
Commonly upregulated in vitro vs ex vivo	Commonly downregulated in vitro vs ex vivo
ACP5	ACY3
CYGB	SPNS2
ADAMDEC1	RGS2
LGALS1	RNF122
RAB42	SELL
NT5DC2	GRASP
SLC16A10	NEDD9
AHRR	FAM166B
PCK2	ADRA2C
KIFC3	MIR24-2
CHI3L1	NET1
LGALS3	PER1
RRAGD	KLF4
ANXA2	SPRY1
HS3ST2	FCGR3B
AP2S1	ATF7IP2
NUPR1	EGR3
LACC1	CD69
GSTO1	CASS4
TRIM47	RNU12
HSD3B7	MYLIP
DRAM1	RD3
ARHGAP10	TSPAN7
HSD17B14	ANXA2R
SDC4	EFNB2
ECM1	BCO2
PLP2	ST6GALNAC3
SLC2A6	ZBTB16
GOLGA7B	SERPINB9
EMILIN2	PLXDC1
TGFBI	RHOB
SEPHS2	PAPOLG
LAMC1	PER2
CSTB	PLD4
SLC31A1	MMRN1
RALA	RBKS
GPNMB	NFKBID
ACOT2	TMIGD2
SPINK1	B3GNT6
FABP3	CPNE5
ALDH1A2	ACKR2
S100A6	SRGAP2C
FTLP3	CCDC40
ACOT13	CCNH
RPP25	SLC15A2
HPCAL1	KIR3DX1
EIF4EBP1	RASGRP2
AIFM2	ARL4A
CAMK1	TAL1
DIRAS1	TPM2
SLC36A1	CLEC9A
CPT1A	IER2
GPR157	HSPA1B
TDP2	JAM2
ATP6V1A	FBXL14
GK	CYB5D1
PRDX1	NLRP3
SLC7A11	GOLGA8A
VIM	FOS
ITGA3	DGKA
KYNU	GSTM2
TGM2	AMZ2P1
RAB13	ZNF846
TMEM38B	TMEM156
AHNAK	FRAT1
TSKU	COL9A2
TALDO1	TMEM235
CAPG	SEMA4D
DENND2D	ZNF331
LILRA6	PDK4
TXN	FCN1
OPTN	LPAR2
SLC41A2	HMGB2
MFHAS1	PALD1
ATOX1	NR4A3
BRI3	MEGF6
SLC25A24	TMOD1
NR1H3	PELI1
CD9	FOSB
GM2A	NCMAP
MDH1	SNORD13
NSMAF	CACNA1A
P4HA2	SNORD3B-1
CD226	LYVE1
SERINC2	CARD14
IQGAP1	TRIB1
SH3PXD2B	NAA40
ARNTL2	PADI4
DNPH1	CCDC88B
TBC1D2	C17orf107
MRPS6	RGS1
HEBP1	IRS2
MAOA	SSH2
ATP6V1D	ROBO4
RPS27L	SULT1C4
APOBR	CARD11
TMEM176B	RNVU1-19
ABLIM3	MVB12B
CEP170B	OPALIN
RAC2	TMEM88
SH3BGRL3	OSR2
PEPD	ENGASE
GNPDA1	LINC-PINT
SLC6A6	MMP28
CCR5	FFAR3
PLXNA1	RAPGEF6
LINC00900	ADRB2
FLNB	LINC00671
GCLM	MYO15B
ANXA2P2	KLF10
FAM83G	RNU2-59P
CADM1	MEST
NRP1	CCNL1
LONP1	S100P
PRELID1	MLXIPL
ADM2	PRKCH
GDF15	PHACTR1
ACOT1	ZNF853
DUSP3	GHRL
PPP1R14B	KLF2
STX3	NAV3
S100A4	UBA7
EMP3	FAM107A
MGAT4B	JDP2
SPR	PLA2G4A
MICAL2	CDK2AP2P2
GFPT1	RNU11
ACOT4	CXCR1
ALDH1L2	CSRNP1
ARMC9	NEU4
AP1S1	CXCR4
ENO2	BATF3
IDH1	MIR616
COX5A	PLB1
LBX2-AS1	NLRP1
AGTRAP	MCL1
MMP1	RN7SL600P
PGAM1	CPEB3
SLC35F6	ADAMTS10
CTSA	ZNF488
SLC17A5	CA4
COX8A	MIR3191
S100A11	VEGFA
FTH1P20	GPIHBP1
MMP14	RGS13
HSPB8	TMEM88B
ACP2	ARL5C
SND1	MIS18BP1
TMED3	REL
PTGFRN	SH3TC1
FLVCR2	CHKA
GPI	ITGA9
PRDX3	AMPD2
COPRS	FAM193B
CTSL	CEBPD
CD59	HSPA1A
MLPH	S100Z
KIF1C	HSPA6
MFSD5	MAPK8IP3
AHCY	LINC00964
SGTB	C12orf42
TMEM140	LIMD2
TMCO3	MIR212
PSMB6	ARGLU1
ADCY3	LDLRAD4
PHB	JAG1
LILRB5	TLR3
HDGF	AMT
ATP6V1C1	PCED1A
ATF5	CCDC173
PC	ELMO1
TNS3	CHD1
PRDX5	NAF1
CYP19A1	LRRC36
COMMD9	IRAK3
CTSD	CLCA4
HPS6	ZNF862
KMO	BEND5
NDST1	EXD3
BCAT1	DNAJB1
DMXL2	CEP68
RASGRP3	MIR378I
SDC2	LINC00537
TMEM132A	PRKAG2-AS1
SDHB	DMTF1
GADD45GIP1	SNORA80B
ACTN1	SESN1
SPOCD1	CNTNAP3
RPS19BP1	SPON2
OSGIN2	KLF7
ARHGAP18	SIPA1
TOM1	TMEM154
ARPC5	RNASET2
TNC	TNR
TNIP3	GIMAP1
HK3	NRBP2
CLIC4	GGT7
DHCR24	CNTN2
DDIT4L	RGS16
IFNAR1	SOX9
SLIT3	ADAMTSL4-AS1
GTF3C6	CCDC144CP
GPD2	APOLD1
ABHD4	OTUD1
OSCAR	COMP
ACOT11	GCNT1P3
KIAA1522	TNFAIP3
CAPN2	HES6
CD163	RECK
PSMB3	KLF6
ICMT	OSBPL7
FADS1	KRT42P
LSM4	FAM118A
ADTRP	KCNJ15
TRIP10	PPP1R15B
GHITM	KCTD19
F11R	MIDN
HINT1	NFIA
MGLL	LUC7L
ACOX1	C1QTNF6
ATP6V0D1	SLC25A45
ADH5	SLC5A9
ARL8B	CDK2AP2P1
PDLIM5	NKTR
SLC25A19	CYP27C1
UQCR11	RN7SL473P
MRPS16	ALG13
CLGN	MIR23A
LRRC3	RSRC2
HEXB	MXD4
TIMP4	WNT16
GPX3	MIR181A1HG
TRIM25	LINC00322
G6PD	SATB1
AFAP1L1	RBMS3
PAPSS1	DNHD1
DAD1	TRH
SNRPC	NANOGP4
BCAP31	INTS3
GNS	TP53I13
ITGB7	PBX2
TRAPPC1	C1orf112
CORO2A	NPFFR1
CTNS	CD302
CCL7	NFE2
PSMC3	PRR18
FNDC3B	RN7SL32P
ACO1	SMAP2
ASS1	LIN7A
PELI3	CLASRP
TUBB	CSRNP3
APRT	MYBPC1
TEAD2	CITED4
NRP2	SULT1B1
SRXN1	TMEM125
SLC22A18AS	SLCO1A2
IFNAR2	REC8
LRP12	LINC00641
TNFSF15	LINC00320
SH3PXD2A	APCDD1
HSD17B4	RPL32P1
ME1	GABRB2
MIF	ATOH8
EFR3A	RPS26P43
CHST2	MEF2A
NCF2	ADAM11
FTH1P2	ITPRIP
YWHAG	ARG1
CCDC69	C12orf75
SDHC	M1AP
KLK1	FCER1A
ATP6V0E1	CD177
ESYT1	RN7SL297P
MICU1	SPATA6
NDUFA6	EML1
EVA1B	ABCA8
MICALL1	CCNL2
TM4SF19	DNAH1
SDC1	JADE2
LINC00520	CSF3R
FLRT2	PLEKHG5
TLR8	ARHGEF37
GPR35	GAB1
NFE2L1	SIDT1
ALCAM	TIAM1
PGBD5	GRK5
ATP6V0C	SMAD7
FICD	RN7SL472P
GRIN3A	JAG2
FTL	SPON1
OSGIN1	RBBP6
CD14	AFF3
IQGAP2	SPIDR
PTGR1	LINC00893
SH3RF2	GNMT
SCAMP3	MIR4639
SIGLEC15	CX3CR1
POLDIP2	VWC2
CHI3L2	GADD45G
HIGD1A	SCARNA9
MRPL34	MST1
OSBPL10	FLT3
LPXN	SLC40A1
HMGCL	ANLN
RFK	CPLX2
KLF8	SNHG1
CPPED1	SMOC1
G3BP1	FAXDC2
SDSL	RGL3
AGPAT2	NSUN5P1
PDIA4	NLRP6
IQSEC1	LGR5
TEAD4	RBM6
PSMA3	RYR2
MTHFD2	ANKRD44
CXCL5	ZEB2-AS1
SLC25A20	AQP4
PRRC1	MYH7B
PLEK2	SNORD3A
PARK7	CNTRL
TMEM230	KSR1
TIMM8B	SLC25A48
AKR1A1	LRRC37A6P
FGFRL1	PDE4C
PPP1CA	TBX10
APOL6	PAN2
CPT2	RN7SL587P
IL23R	MIR142
FTH1P8	CXCR2
NEK8	HDC
SLC25A11	AGER
SDHD	SYT6
UROD	FGFBP2
ACSL5	ANKRD22
GCNT1	SPARCL1
HPS1	PPP1R1B
MACC1	MEI4
OSBPL8	PIK3IP1
CHPF	RNU5B-1
NECAP2	TF
CAPNS1	JMJD1C
BMP6	IER5
PRDX4	TRA2A
DLAT	MIR3916
FNIP2	CBWD6
OGDH	ITGB2-AS1
SULT1C2	LTC4S
SLITRK6	ATG9B
FABP5P1	MIR4420
CISD3	RGL2
EDEM2	SEC31B
SRPX2	CLC
NME1	LINC00544
AIFM1	CATSPER2
FTH1P11	ARHGAP12
MMP12	SNX22
DPP3	MEX3B
HS2ST1	ARHGAP32
ID4	ARL5B
ANKRD1	PTGDS
ENO1	HOXD1
PLIN3	CCNJL
GIPC1	KCNA1
TADA3	SIGLEC8
COPZ1	TET1
MRPL51	ANKRD18DP
MAPKAP1	FAM72B
GBE1	RGS18
RAB10	SYCP2L
SERF2	HSPA2
HSPB7	TEX14
CISD2	HHEX
CLTA	ASTL
NME1-NME2	NKD1
CCT5	SAP30
RNH1	P2RY14
NPTN	LRFN1
NRSN2	DUSP28
RAI14	ARHGAP4
P2RX4	TENM4
P2RY6	GNLY
CKAP4	RN7SL34P
GUCD1	FGD2
ARG2	MIR181A2HG
SEC61G	CDK11A
PES1	KRTAP5-10
MLEC	CARNS1
SERINC5	SLC2A5
NEDD8	NKX3-1
FAHD1	GPM6A
DCTPP1	RPL7P19
MRPS34	CREM
NDUFA8	LINC00894
IL1RN	SPPL2B
STOML2	OSM
MEIS3	CD83
ARF3	TNXB
AKR1B1	LINC00472
ISM1	TTLL7
TUBA1C	PDE11A
TMEM127	YAF2
SEC61B	ARID5A
PTGES	EGR4
DPYSL3	ACTA2-AS1
RCC1	PPM1J
SLC4A11	FAM13A
PAM	ORMDL1
CDS2	CES4A
LGI2	LINC00664
PTPN22	HOXA5
GOT1	CENPT
MEI1	BMX
PHF23	LAX1
SNF8	TM6SF1
CYB5B	MAST3
FAM107B	MYCBPAP
MIR146A	CPED1
INTS5	UGT2B17
APOC1	MYOZ2
HECTD3	ITPKB-IT1
ARRDC4	MPPE1
NDUFA1	SGK1
CORO1B	SHROOM1
EMP1	FOXP2
ATP6V0D2	PHOSPHO1
ST6GALNAC4	PIEZO1
LBX2	THBS1
ITGAL	GRAMD1C
NDUFB10	KLHL15
JOSD2	DCST2
DUSP23	LRP1B
TOMM40	RNA5SP237
GLRX3	TUBB8
CLTC	GPCPD1
AHR	LRRC70
AGAP2-AS1	MRVI1
CA12	DPP6
NDUFAB1	SPSB3
MRPS18B	MEF2C-AS1
GLP2R	CNTN1
CLPP	ANKRD24
CYP2S1	CCDC13-AS1
SERPINB8	FAM106B
GDE1	RN7SKP296
LAMB3	MARCKSL1P2
CXXC5	GDF7
FXYD5	NRIP2
MRPS15	MLXIP
GLIPR2	RGN
NMB	PLP1
EIF5A	SLC2A3
MRPS10	SCARNA17
CERS6	CTNNA3
FJX1	AATK
YAP1	DDX47
MMP10	KIAA1211L
SLC25A43	RNPC3
ZNF697	HNRNPH1
TNIP1	ORM1
FTLP2	GIMAP5
ADORA2B	GABRD
MRPL44	CNKSR2
MLST8	MIR5684
HDLBP	MYBPHL
MCM2	ENPP2
AURKAIP1	GAPT
MRPS23	MED26
IER3IP1	MEPE
LSS	HIGD1C
EDNRB	ZNF618
GAL	CYP2F1
LAMTOR2	CAPN13
SGCG	IFNE
CHRNA3	HPCAL4
MRPS35	CD99P1
RBX1	ADM5
DGKG	SNORA31
MIEF1	SEC14L5
TDO2	KLF11
CCT7	C11orf95
ITGA7	MIR17HG
FEN1	AASS
KREMEN1	A3GALT2
ARHGEF10L	MRPL37P1
COPE	SNORD14E
DNAJC5B	GJA1
GMFB	STON2
FUCA2	IGKJ3
CATSPER1	CA14
BBC3	ZNF337
DHDDS	ATOH7
SRM	RGS10
CYP1A1	CTSF
COPB2	RYR1
GRK6	EGFL8
VIM-AS1	RNA5SP492
NSF	ERF
ITGA1	IGKV1OR2-118
PSMD11	HHATL
HRK	ERBB3
TP53	THAP9-AS1
SUMO1	MIR31HG
UNC13A	LCAT
COA6	MOS
PSMA7	MIR132
LAP3	ACKR3
ADAM9	DSCAM
CCDC124	LRMP
FIBP	REV1
NAA50	NFKBIA
RHOC	AMOTL1
ORAI1	LIPE
ARPC1B	GSTM5
RDH11	ADCY10P1
PPIL1	ADAMTSL3
FTH1P7	MIR22HG
LINC01137	ARSG
RNF128	MICU3
ETFB	CTRC
RAB6A	GPR142
ADSL	TIPARP
SOAT1	RCOR3
PAFAH1B2	CARD8
NLN	IFNGR1
MFSD6	GIMAP8
SLC35C1	PPP1R14A
COX7A2L	KANK2
PTPMT1	LCN2
TLCD2	SLITRK1
YBX1	LINC00658
FABP5P7	HID1
NAPA	PARP8
SNX24	HES1
APIP	STX16-NPEPL1
CCM2L	CA8
CPSF2	CACNA1E
CSGALNACT2	HRC
CITED1	HLA-DPA1
ARHGEF11	TIA1
CHMP2A	RNU4-2
CNIH4	CYSLTR2
POLE4	ADAT2
BEAN1	PHF10
GPR68	FAM43A
CCNYL1	MOG
CDR2	ARHGEF1
NRIP3	SNORD12B
CYB5A	NFE4
HSPA4	TMEM71
TSR3	SHROOM2
EBP	CASC18
PSMB2	PTPRB
TMED9	CD34
ITGB3	LBH
LACTB2	METTL7A
NEURL3	CLDN5
ADCY8	SGSM2
CTSS	CACNA1D
DIAPH1	IPCEF1
CCT3	CDH26
NPL	CNDP1
ANAPC13	NRXN1
FXYD6	NEIL1
ZSWIM1	UTF1
RAP1B	ALDH1L1
TSFM	PRF1
S100A2	GRM2
POLR2J	DPEP2
NAGS	FMO5
NDUFAF3	HPN-AS1
CTB-30L5.1	ELF3
LYPLA2	GCSAM
TPMT	ANKRD55
KRT18	ADAMTS6
ANKRD29	PLCL2
CYB561A3	PPP1R16B
PSMC5	ITIH4
C1QBP	POU2AF1
COA7	MIR4451
CCL8	RN7SL809P
UGP2	RFPL1
MFAP1	TRIM74
MTF1	PNMA3
HES2	XCL2
RAB27A	MYH3
MED8	CNPY3
FTH1P16	HCG23
C19orf53	HLA-DPB1
CLCF1	GDPD3
PSMC4	ANKRD44-IT1
LIMK1	CNN1
LDHA	NAPSB
EGF	ADRA1B
OCSTAMP	CRHBP
TMEM126B	KRTAP4-12
UBE2L3	RANBP20P
LILRB3	IL11RA
MCOLN2	RPS6P21
AP2M1	RN7SL775P
UQCR10	CLDN4
RPLP0P2	ITM2C
RBM47	LINC00656
CLIC1	CCNT2
USP14	INTS10
COX14	RNF112
ANXA11	ARMCX2
FAH	ADAMTS13
CBR1	CALN1
PSMD3	GKAP1
COMTD1	GIMAP7
HINT3	MIR4489
FTH1	INHBB
CTTN	FGD4
KIF13A	S1PR4
DHDH	MIR503HG
SEMA4A	NCK2
TRDMT1	PPP1R10
PARS2	FAM72D
GPX4	NOXA1
IFI27L2	TMEM39B
FAM225B	CD244
VRK2	HLA-DQA1
AQP9	JAZF1
OTUB2	FBF1
SLC7A7	MIR4477A
COMT	AMH
CD209	DRD4
LAMB1	LGALS4
SLC25A40	GZMH
LINC00504	TRPM5
NCF1C	OCM
PSEN2	SMC1B
JAGN1	RAPGEF4
ARL1	RGL4
DDX28	CPE
SDF2L1	TP53TG5
FTLP5	KLRB1
GPR146	NSUN5P2
UBXN6	RBM25
RAD51AP1	NME3
MICB	LINC01091
GPRIN1	ADAMTS4
POF1B	RNU6-767P
PPP1R14C	MIR221
SPA17	SNORD83A
BATF	DDX25
SDCBP	HERC2P9
MRPL40	SLC22A17
TPBG	EPOR
MIR34A	NPR2
VKORC1	FOXC1
SERPINA1	EBLN2
CMKLR1	CCDC73
OAZ1	TMEM132C
RAB11A	COL6A4P2
SIRPA	HSD17B3
POLR3B	ABCB11
PSMB7	KLHDC1
FCRLB	NPIPB6
AHNAK2	ADHFE1
ORMDL2	RNU6-97P
SDC3	PTPRCAP
PAFAH1B3	LAMP5
FH	SRGAP1
DNTTIP1	IZUMO4
SLC7A11-AS1	POLN
CRTC3	ITM2B
PFN1P1	HAL
MDK	CIITA
NDUFA9	PKP2
CLEC6A	ABCA9
MYO1B	KNOP1P4
PPP1R1A	THBS2
NES	LINC00174
MFAP3	PPWD1
UCHL1	PIGL
ACTR3	MOBP
CTSB	PCSK9
NDUFA12	PKD1P6
SDHA	NKAIN2
SAC3D1	LINC00484
RITA1	BCAS4
COASY	LINC00565
KIAA1671	FOXJ1
ATXN1	GABPB1-AS1
VPS37C	NEIL2
PTGES2	PDCL3P4
RGS20	ABHD15
CAPN1	PCED1B-AS1
CCDC71L	STMN2
SPSB1	PLCXD3
EPHX1	LINC01004
RGS17	IGHEP2
SLC25A5	CLRN3
IFI6	SLC26A9
PDIA6	GP5
IL21R	ZNF483
NSDHL	CEP350
GLRX2	B4GALNT4
KCND3	NEK10
CDYL2	SUSD2
OSTC	HIP1R
GNA11	PHKA2-AS1
HAP1	MIR5696
KIF3B	AOAH-IT1
NCS1	GPR75
PTRH1	POGZ
NEK6	CHORDC1
MYL6B	DHRS9
LAMB2	CABP7
SEL1L3	MEF2C
IMMT	PCMTD2
MCTP1	SH3RF3-AS1
CD300E	CHMP4BP1
PROCR	ATP13A4
APOO	ZNF37BP
POC1A	ADAMTS7P4
CCL20	ZNF556
MARK2P9	NECAB1
C9orf64	MIR646
OSMR	SNORD15B
CTNNA1	PAXBP1
KRT8P45	HTR4
TMEM50A	MTND1P11
N4BP3	EIF4BP9
EIF2S1	FAM186B
AVL9	HYI
ANPEP	CLDN9
MMADHC	HEPACAM
AP5M1	ZNF514
OCIAD2	KCNH2
CHAC2	CSMD3
CASP7	COL16A1
SMCO4	SLC9A5
C8orf82	RPPH1
DCSTAMP	MIR2355
FTH1P12	PPP1R32
FTLP17	LINC00309
CCL22	DPYS
MIPEP	TET3
LAMP3	CHRNA4
CCT8	SLCO2B1
MRPL35	GDF6
GLI3	STAG3L5P-PVRIG2P-PILRB
SIGLEC7	SLC2A7
NIF3L1	CEACAM4
STRIP2	MT3
SEC61A1	IFITM2
GGH	RBM5
GLDC	GPR37
GAS2L1	SGK2
MFSD12	UGT2B15
FTH1P3	FTCD
RN7SL689P	RPS16P5
UBL4A	KRTAP5-9
TACO1	SNAP91
GALNS	RGS17P1
EPS8L1	MIB2
TNFSF14	FAM13C
SHB	CC2D2B
CCPG1	TAC1
COPA	OSBPL3
GLB1L2	SNORA66
FUOM	SH2D1B
COX7B	KCNQ1DN
HSPA8P14	LINC00905
MOCS3	RN7SL333P
FTH1P23	SNAP25
PSMB10	MYO18A
AMPD3	CLDN15
NABP2	PGM5
EBNA1BP2	RN7SL265P
PLEKHG6	NPHP4
GRTP1	ECM2
SERAC1	LILRA4
NDUFB6	LINC00996
NXPH4	ODF3
NDUFA13	TXNDC16
GK3P	MEIS1
TMEM159	HSD17B7P2
COA3	SDCBPP1
AK4	TNFSF18
LAD1	JADE1
TXNRD2	ZNF503
LDHAP7	KLF3
MED25	STPG2
AIMP2	SLC44A2
NR0B1	SLCO4C1
PKMP1	ZNF662
PCBP1	CYP2B7P
HTR7	SNORD119
CDKN2B	MIR1200
CARD6	PDXDC2P
STAP2	PHIP
SYP	RNU6-548P
SHISA5	LHX5
CHCHD4	SORL1
ETHE1	MIR191
MYL9	CIRBP
ADCY9	SNORD100
C3orf14	SELP
VOPP1	MYO16-AS1
CENPBD1	CAHM
RGS8	DNAH17
ZCRB1	NUDT16
GPR39	RNU6-792P
CHAMP1	RPS14P3
CXCL3	GGTA1P
LSM3	KRT17P1
MDFIC	ANKRD26P3
TEAD3	ENPP6
SMG8	HEATR5B
FCAMR	SULT4A1
AP3D1	TUBB1
QPCT	RAD52
NRM	POTEM
SH3BP5	KIAA2026
KPNA2	RFTN2
ACTG1	TMEM95
FMOD	PRKCG
TMEM138	POLI
ISOC2	P2RY13
TMEM102	CADM2
MMEL1	RPS20P22
IGFBP4	MAP9
CRAT	SRSF2
TIPRL	DOC2B
MRPL4	SERPINF2
CETN2	TNFRSF10C
THOC7	FAM163B
CYP27B1	CCDC136
INIP	OSBPL6
C1orf122	PER3
GTF2H3	MTND6P5
ITGA11	ZNF362
NOD2	RASD2
SLC39A13	KPNA5
RHBDF1	CCP110
FAM207A	KIF9-AS1
CKMT1B	RN7SL767P
IDO1	TKTL1
TMEM74B	ZNF703
TMEM186	ZNF354B
LIMS2	LCN12
CNIH1	ANKRD18B
AKT1S1	LINC00852
CCR7	CHCHD7
SRSF12	RNA5SP129
EHD1	SPDYA
CREG1	ZNF608
LRP10	HECW2
ITGB1BP1	KCNJ2-AS1
SCO1	ZNF652
RASGRP1	JOSD1
IFIH1	ATP1B3P1
EXOSC3	AK9
PDGFRL	RN7SL337P
ZNF503-AS2	SETP17
CXCR5	KCNJ10
AZI2	ARHGAP15
TUBBP2	TMEM52B
CBR3	COLQ
RFX8	MYOT
CCDC127	AQP6
IGDCC4	GLCCI1
ARPC2	RPS6KL1
ARL3	KCND1
ALDH4A1	MTAPP2
KITLG	SLC44A4
IKBKE	CCDC146
CALR	GLIPR1
SCD	NR2C1
ASPHD2	AIG1
ZYX	RN7SL368P
NCR3LG1	GATA3
MRPS33	KBTBD12
MRPS18C	ZNF692
APLP2	RNU1-4
MRPL49	RAB39B
WTAPP1	SIN3B
AK8	POLR2J4
MRPS36	ZSWIM6
HCCS	KIF25
FSD1L	JPH3
GALNT18	KRBOX4
BATF2	ABHD1
PGAM5	LDB2
LDHAP3	ANKRD26P4
DCLRE1B	LGI3
GABRE	LRRC37A2
S1PR2	PPP1R15A
GTF2E2	SALL1
LASP1	SH3TC2
RARG	DICER1-AS1
FGD6	SUGT1P2
EIF2B2	PGM5P2
KLK10	FAM66D
BAIAP2L1	CACNB2
HCG4	KRT18P61
HSD11B1	CMTM5
LSM1	R3HDM2P2
MTHFD2P5	MTUS2-AS1
AK1	RNU6-665P
FAM200B	L3MBTL1
TMEM106C	S100A12
GAPDHP40	SYCE2
SPI1	GALNT3
KCP	DIP2A-IT1
PIGX	RGS11
MRPS24	PSORS1C2
CHMP4C	SLC25A38P1
EML2	RAB26
GTF2E1	HHIP
DIRAS2	CPNE4
PFKM	PM20D1
GAPDHP72	RLN3
METTL1	CDNF
GSKIP	HSD17B1
SIGLEC1	MYEF2
CDKN3	ARRDC1
TMEM141	ADAM22
PTCHD3P1	RHBDL2
XPOTP1	HLA-DMA
PRELID2P1	OR7E115P
FTH1P5	SHISA8
ZNF860	NINJ2
TNIK	SNORD19
EIF4G1	MSH4
ACOT7	RNU6-612P
HOMEZ	RERE
UMPS	DOCK9
CEP112	ADAMTS17
BBS12	EBF4
GCNT4	CAPN3
CIRBP-AS1	DUT
CA11	COL9A1
PPIF	LUC7L3
DHRSX	EPN2
SLC16A13	FAAH2
SLC25A23	SNHG14
HMGCR	SERPINE1
TMSB10	DDX51
MICA	ZC3H11B
SLC7A4	MIR4505
MIR1249	STMN4
COQ3	CC2D2A
ZBTB6	FAM214A
ADAT3	EMX2
SDCBPP2	RN7SL105P
SAA2	CKS2
GNPNAT1	TAS2R31
BCDIN3D	ZNF548
C17orf58	RNF125
CBX2	GOLGA8R
MANF	SH3GL3
CASKIN2	INPPL1
C19orf12	ACSL6
SCN5A	SLC25A2
DHCR7	TBC1D12
SHOX2	SHH
CRABP2	SIGLEC26P
CSTF2	MSH5-SAPCD1
NINL	ZCWPW1
CKS1B	ADRA2B
PERP	PELI2
VSIG10	PPIEL
MAD2L2	FCRL3
MCTS1	RN7SL688P
EIF2B3	LMO7
FGF2	NPEPL1
SLC35G2	FRMD4A
FOPNL	LINC00676
TM9SF1	RCOR2
NINJ1	PF4
C1orf74	LINC00477
CHST13	EFS
ZBED5-AS1	SCLT1
BRF2	S1PR5
PGAM4	FCHSD2
NCCRP1	TRPV3
HMBS	STRCP1
MIR1282	MIR548V
C11orf80	ACAD11
TUBBP1	VN1R83P
FKBPL	KIRREL3
MYH11	CEACAM8
POP1	ASCL4
CDC26	MACROD2
CCL13	UNC5C
FBXO22	DDX5
MINPP1	MIR4736
CDK5	KIAA1755
NDUFAF1	ARMC4P1
CST6	LRRC56
RFTN1	PRDM8
NOMO3	FMR1-AS1
MRPL22	GOLGA6A
SLC25A15	FAM228B
FTH1P4	C3
TATDN2P3	A2MP1
FAM110A	RBMS3-AS3
IGSF22	FSCN3
CISD1	C10orf105
SCG3	HOXA11
DPYD	PLD5
SRRM3	CLCA2
MTHFS	CARF
TRGV5	MFAP4
RN7SL3	PURG
PTGER2	SUN1
MESP2	EFCAB13
GEMIN6	ATM
CCDC74A	RFX7
RPL39L	C4BPA
CYP4F11	NAV2
ANKRD66	MIR33B
WSCD1	PRDM11
LINC01134	SGCD
NDUFV2	SYNE4
FZD6	FOXA1
FAT2	DND1
DSTNP2	KRTAP21-2
ZNHIT2	NPC1L1
MAPRE3	KRT16P2
GRIN3B	NCBP2L
THAP1	RGS4
LINC00243	SNORD101
SPN	DOK7
AKR1B1P2	CACNA1F
LINC01093	LIFR-AS1
DGKI	RBMXP4
SLCO4A1	RNU6-45P
FCRLA	THUMPD2
VWCE	SCAPER
TEX19	SNHG8
DOLPP1	RPS6KA5
HTRA3	TENM2
NME7	PRKG1-AS1
FDXR	ADCYAP1
TNK1	MORC1
ALDOAP2	MIR3682
TXNP6	TGFB3
JPH4	ITGA4
IFI27	PABPC4
CDC42EP5	ART3
PSME2P2	ZBTB10
	FBLN7
	NSG2
	AKAP13
	KIT
	CALML6
	KRTAP11-1
	ABAT
	RN7SL834P
	FRMPD3
	DPY19L1P1
	ACSS3
	HLA-DQB1
	C12orf54
	RN7SL425P
	PPP2R2C
	RPH3A
	KLHL32
	AGR2
	SF3B1
	DACH1
	ATG16L2
	SCARNA2
	RNU6-32P
	LIPN
	MSH5
	CENPC
	MAPT
	TSPY26P
	FZD1
	PKD1L2
	ADAM28
	NUDT6
	ADAM33
	RNA5SP82
	PLCH2
	SELENBP1
	CBX7
	ODF2L
	ARHGAP24
	SEMA6A
	MIR4526
	GLRB
	NUDT17
	NFASC
	POPDC2
	MIR194-2
	ARHGAP23
	PMEPA1
	RNA5SP195
	ARHGAP31-AS1
	TLR5
	MIR4530
	MYCN
	CDK10
	RPS15AP6
	ANKRD36B
	PLA2G4B
	NPIPA1
	PNP
	PRSS53
	IGFALS
	RNU6-125P
	EPB41L2
	XIRP1
	SH2B1
	IQCH-AS1
	PACSIN1
	LINC01170
	RCSD1
	KRTAP8-2P
	ADAMTS9
	RNA5SP466
	RNU6-821P
	HCLS1
	PLCB1
	OLFML3
	CYP26A1
	LINC00672
	MIR3198-1
	FGL2
	EPHB4
	MYT1L
	MYRF
	MGAT5B
	CCT6P3
	ATP2A1
	TMEM179
	PEX5L
	SLC2A11
	MEF2B
	TMPO-AS1
	ADARB2-AS1
	TTBK2
	RPGRIP1
	RNA5SP115
	RN7SKP80
	HPR
	RPL21P123
	MIR3143
	KRT73
	PPFIA2
	NUTM2HP
	RN7SL336P
	NEK3
	GOLGA8N
	TTC16
	MIR3153
	CD160
	GLIPR1L2
	LINC00926
	CDSN
	IGDCC3
	RNU1-27P
	TNFRSF10D
	IQCA1
	SNORD71
	RAPGEF3
	HAUS5
	TPTE2
	GPR62
	GAPDHP47
	LRRK1
	REM2
	TRPC1
	FNDC7
	ZNF507
	HMGN3
	NAPSA
	LINC00899
	SFTPC
	CDKL5
	NRSN1
	ABRA
	TMEM98
	RN7SL280P
	KIR3DL1
	NEUROD2
	RAB37
	ZNF714
	RNA5SP450
	GDF9
	ATP2C2
	DNAJC12
	SLC2A10
	ENTPD2
	CD247
	REPS2
	DLEU2
	APBB1IP
	PENK
	PABPC1P7
	NDST3
	SYT9
	SMCR2
	SALL3
	CCDC154
	NCKAP5
	SLC9C2
	HEPN1
	GTF2IRD2
	RNU6-672P
	FAM185BP
	ARMCX4
	MIR5188
	RN7SL127P
	NCALD
	FAM216A
	PI4KAP1
	CDHR3
	NCAM2
	ZNF135
	FCGR1B
	LINC00167
	LINC00323
	DUSP8P5
	CLDN10
	ZNF211
	DPY19L2P2
	RBFADN
	RNA5SP307
	TCAP
	KCNQ3
	PAIP2B
	RNU4-1
	MPP7
	CEACAM21
	MIR425
	NSUN6
	SNORD82
	RBM4
	SNORD112
	BBOX1
	FBXL13
	RXRG
	RPL21P10
	ERBB4
	LINC00954
	ZDHHC11B
	ANKRD26
	GUSBP11
	PRDX3P1
	KRT17
	CCDC144A
	KIAA1328
	KIAA0754
	PLLP
	CYP2J2
	WASH3P
	FSBP
	DUSP27
	ZNF385C
	RGMB-AS1
	FAM71F2
	ANGPTL7
	PDGFD
	TPPP
	C2orf27B
	TBX6
	RUFY2
	FAM157A
	P2RX5
	MIR4312
	PEBP1P3
	GOLGA6B
	TTC36
	DUOX2
	ITGA2B
	RN7SL558P
	MTMR9LP
	PLCB2
	CXXC4
	LINC00115
	RNA5SP284
	LINC00342
	LINC00421
	HDAC4
	SMYD1
	NRXN3
	GALT
	INPP5E
	SNHG9
	MIR320A
	PLK5
	SNORD125
	F13A1
	ZNF30
	SEMA5B
	YJEFN3
	HPGDS
	TVP23C
	CMC4
	SAMD12
	FAHD2CP
	IQCJ-SCHIP1
	MCF2L
	MIR760
	ATP6V1G2
	IDSP1
	SNORD59A
	COX6CP17
	SETBP1
	INE1
	EGFR
	CTAGE12P
	ARHGEF9
	LRRC17
	KLRC4-KLRK1
	EML5
	IFITM10
	CCDC160
	ELMO3
	SLC8A3
	LRRN1
	SPA17P1
	MIR3613
	RALGPS2
	AMD1P1
	ZNF300
	RN7SL75P
	SP7
	C12orf77
	SOWAHA
	PEBP4
	APC2
	CLUHP3
	NKAIN4
	SKP2
	FABP5P14
	PTPRD
	STX18-AS1
	GOLGA8Q
	NEURL1B
	RNU6-202P
	PPP1R27
	HSPA8P18
	CNIH2
	FOXD4L6
	SH2D6
	GNAO1
	CEP41
	CA15P1
	LCT
	PABPN1L
	FAM166A
	EDIL3
	TBCAP3
	KLHL4
	MAGI1
	CLEC4C
	OR7E102P
	ADAMTS19
	OSTN-AS1
	ZNF708
	AOAH
	MPP2
	CYP2D8P
	SOCS2
	ACSS1
	GALNT14
	DISC1-IT1
	IGSF11
	SNORA69
	ACSM2A
	PSD2
	STRC
	HPGD
	KATNAL2
	MIR4292
	OGFRL1
	RNA5SP146
	SLC32A1
	RCBTB2P1
	SMG1P1
	DHRS12
	SNORD108
	APLNR
	SAG
	CSPP1
	ARHGAP23P1
	MKRN3
	FAM184A
	RNU6-681P
	NR3C2
	CDH10
	GABRB1
	AXIN2
	HLA-DRB6
	CHRNA10
	MGAT3
	KBTBD11-OT1
	SLC26A8
	PLEKHA5
	FAM157C
	FGFR2
	FBLL1
	RNU6-820P
	MNS1
	GFI1
	DGKK
	STMN3
	SCML2
	NPM1P29
	WHAMMP2
	HOXB-AS1
	SNORA19
	UCN
	LIFR
	KCTD9P1
	IL1RAPL1
	EIF3EP1
	PSPC1P1
	ZNF44
	CTF1
	SLC26A7
	GLI4
	MIR342
	MYO7B
	POT1-AS1
	FAM177B
	RNU6-574P
	FOXO6
	TREML1
	MIR590
	FOLR2
	CD3E
	GAPDHP22
	NR1I2
	ZNF471
	ZNF460
	GAL3ST2
	KIAA1324L
	LCK
	METTL7AP1
	CREB3L4
	ATP10B
	PLXNB3
	GNG3
	MRPS31P5
	HCG9
	DBP
	OR7A5
	DNAJC6
	DNM1P35
	MEGF10
	RN7SL76P
	RN7SL172P
	ABCB4
	ELAVL3
	MSANTD2
	SERPINA3
	MBL1P
	C17orf50
	KCNJ2
	RNF182
	RNU6-565P
	GOLGA8S
	THSD7A
	NKX2-5
	AJAP1
	TMEM8B
	OSGEPL1-AS1
	KCNK1
	SCD5
	DPYSL5
	RELN
	RNU6-492P
	MC1R
	F10
	SOX6
	STOX2
	SNORD89
	RNU1-38P
	RN7SL166P
	NHLH2
	TTLL9
	ZNF204P
	SEZ6
	CCDC180
	RLBP1
	ARIH2OS
	LINC00907
	ICOS
	CCR9
	MRPL35P2
	CCIN
	CACNA1C-AS2
	LINC00621
	GTF2IRD2P1
	HSP90AA1
	KDELC1P1
	SPAG6
	CYP3A43
	LENG8-AS1
	HMGN2P19
	ADAMTS1
	PRELID1P4
	PPP1R9A
	SETD6
	EVA1C
	RGPD2
	CRMP1
	HCG22
	BMPER
	B3GAT1
	MIR802
	P2RX1
	BTBD16
	BDNF-AS
	FTOP1
